# Principles and functional consequences of plasmid chromatinization in mammalian cells

**DOI:** 10.1101/2025.05.27.656122

**Authors:** Benjamin J. Mallory, Thomas W. Tullius, Carina G. Biar, Jonas A. Gustafson, Stephanie C. Bohaczuk, Danilo Dubocanin, Lea M. Starita, Andrew B. Stergachis

**Affiliations:** Department of Genome Sciences, University of Washington School of Medicine, Seattle, WA, USA; Brotman Baty Institute for Precision Medicine, Seattle, WA, USA; Lewis-Sigler Institute for Integrative Genomics, Princeton University, Princeton, NJ, 08544; Division of Genetic Medicine, Department of Pediatrics, University of Washington, Seattle, Washington 98195, USA; Molecular and Cellular Biology Program, University of Washington, Seattle, Washington 98195, USA; Division of Medical Genetics, University of Washington School of Medicine, Seattle, WA, USA; Department of Genetics, School of Medicine, Stanford University, Stanford, CA, 94304

## Abstract

Plasmids have fundamentally transformed how we resolve regulatory grammar across the tree of life. However, although chromatin plays an integral role in regulating the function of regulatory elements along the nuclear genome, our understanding of how, or whether, similar chromatin structures form on plasmids transfected into mammalian cells remains limited. We demonstrate that plasmid single-molecule chromatin fiber sequencing (plasmid Fiber-seq) can accurately map chromatin architectures along individual, full-length transfected plasmid molecules at near single-nucleotide resolution. Application of plasmid Fiber-seq to diverse plasmids and cell lines demonstrates that plasmids are chromatinized in a sequence-dependent organized manner and adopt a heterogeneous and incomplete chromatin architecture relative to nuclear-encoded chromatin fibers. We show that the focal occupancy of nucleosomes and transcription factors along transfected plasmids is central to their transcriptional activity within mammalian cells, and demonstrate that plasmids indeed are capable of recapitulating nuclear genome-encoded chromatin architectures, although not always. Finally, we demonstrate that combining plasmid Fiber-seq with high-throughput reporter assays can establish the molecular mechanisms underlying pathogenic non-coding variants, including disentangling the effects of transcriptional activators and repressors with near-single-nucleotide resolution. Overall, our findings reveal the principles by which plasmid-based assays can be used for accurate fine-scale mapping of chromatin-dependent regulatory grammar.
