## Extended Data Table 1 for "Principles and functional consequences of plasmid chromatinization in mammalian cells"

### Sheet: Sheet1
Construct	Forward Primer	Reverse Primer	Cloning Strategy	Addgene #		gBlock Name	Sequence
pUC19				50005
pEF-GFP				11154
ColorfulCell				62449
SLC39A4
pEF-GFP ΔEF1a_Partial
pEF-GFP ΔEF1a_Full
pEF-GFP ΔSV40
pEF-GFP (G52G)
pEF-GFP (R97R)
pEF-GFP (E143E)
pEF-GFP (D181D)
pIRES-GFP
pDPAGT1-GFP
pHBB-GFP
pUBA1-GFP
pFLCN-GFP
pWASF1-GFP
pMYH7-GFP
pMYC-GFP
pNAPA-GFP
pMYBPC3-GFP
pIRES_NAPA_centered_FIRE_Peak_1
pIRES_NAPA_FIRE_peak_2
pIRES_NAPA_Encode_Peak_1
pIRES_DPAGT1_FIRE_Peak_1
pIRES_DPAGT1_FIRE_Peak_3
pIRES_FLCN_FIRE_Peak_1
pIRES_FLCN_FIRE_Peak_2
pIRES_HBB_Encode_Peak_1
pIRES_HBB_DNase_Peak_1
pIRES_MYBPC3_Encode_Peak_1
pIRES_MYBC3_Encode_Peak_2
pIRES_MYC_FIRE_Peak_1
pIRES_MYC_FIRE_Peak_2
pIRES_MYH7_Conserved_Encode_Peak_1
pIRES_MYH7_FIRE_Peak_1
pIRES_UBA1_FIRE_Peak_1
pIRES_UBA1_FIRE_Peak_2
pIRES_WASF1_FIRE_Peak_1
pIRES_WASF1_FIRE_peak_4
pIRES_chrX_300
pIRES_chrX_1000
pIRES_chrX_2000
pIRES_chrX_3355
pIRES_UBA1_1000
pIRES_UBA1_2000

### Sheet: Sheet2
Construct	Backbone Template	Primer/Restriction Enzyme 1	Primer/Restriction Enzyme 2	hg38 Coordinates for genomic promoters	Fragment Template	Fragment Forward Primer or Restriction Enzyme 1	Fragment Forward Primer or Restriction Enzyme 2	Cloning Strategy	Restriciton Enzyme used for Linearization
pIRES-GFP	pEF-GFP	ccctatagtgagtcgtattagacccaggtggcacttttcggggaaatgtgcg	ctgttggtaaagccgccaccatggtgagcaagggcgaggagctgttcaccgg		gBlock	None	None	NEB Gibson Assembly Mastermix	NotI (KpnI if CpG methylated)
pDPAGT1-GFP	pIRES-GFP	gcctggtattgggaagctttccgatagagcgatcgcgg	tggggagagagaagtctgagcgcgcctctagaatttaaatgga	chr11:119,100,225-119,104,342	Hek293 gDNA	atttaaattctagaggcgcgctcagacttctctctccccacc	taccgcgatcgctctatcggaaagcttcccaataccaggct	NEB Gibson Assembly Mastermix	NotI
pEF-GFP ΔEF1α Partial	pEF-GFP	caatgtcgacccaggtggc	gagttcgaggccttgcgct		None	None	None	NEB Q5 Site-Directed Mutagenesis Kit	NotI
pEF-GFP ΔEF1α Full	pEF-GFP	agcctcacgcgatgatctagtcaataatcaatg	ggaattctgcagtcgacggtacc		None	None	None	NEB Q5 Site-Directed Mutagenesis Kit	NotI
pEF-GFP ΔSV40 Full	pEF-GFP	tggcacgacaggtttccc	gtctggatccgctgcattaatg		None	None	None	NEB Q5 Site-Directed Mutagenesis Kit	NotI
pEF-GFP (G52G)	pEF-GFP	ctgcaccaccgggaagctgcccg	atgaacttcagggtcagcttgccgtagg		None	None	None	NEB Q5 Site-Directed Mutagenesis Kit	NotI (KpnI if CpG methylated)
pEF-GFP (R97R)	pEF-GFP	cgtccaggagcggaccatcttcttc	tagccttcgggcatggcg		None	None	None	NEB Q5 Site-Directed Mutagenesis Kit	NotI
pEF-GFP (E143E)	pEF-GFP	gcacaagctggaatacaactacaac	cccaggatgttgccgtcc		None	None	None	NEB Q5 Site-Directed Mutagenesis Kit	NotI
pEF-GFP (D181D)	pEF-GFP	gcagctcgccgatcactaccagc	acgctgccgtcctcgatg		None	None	None	NEB Q5 Site-Directed Mutagenesis Kit	NotI
pWAFS1-GFP	pIRES-GFP	SalI	EcoRI	chr6:110,176,895-110,181,442	Hek293 gDNA	cagtcagtcgaccctacctcgggctctactgg	cagtcagaattcctcacaaagtaaccaaaagcactg	Restriction Enzyme Digest + NEB Quick Ligase	SalI
pUBA1-GFP	pIRES-GFP	SalI	EcoRI	chrX:47,190,259-47,194,675	Hek293 gDNA	cagtcagtcgacgtgttataggaccgttgacca	cagtcagaattcgggttaggagacctgacgtg	Restriction Enzyme Digest + NEB Quick Ligase	SalI
pMYC-GFP	pIRES-GFP	SalI	EcoRI	chr8:127,733,740-127,738,281	Hek293 gDNA	cagtcagtcgacgctaaagcttgtttggccgt	cagtcagaattcagctaacgttgaggggcatc	Restriction Enzyme Digest + NEB Quick Ligase	SalI
pNAPA-GFP	pIRES-GFP	XbaI	SalI	chr19:47,514,486-47,518,985	Hek293 gDNA	tgactgtctagaggtcccctccaaggcttcag	gtcacagtcgaccaacccccgcaacctatcag	Restriction Enzyme Digest + NEB Quick Ligase	SalI
pFLCN-GFP	pIRES-GFP	XbaI	SalI	chr17:17,234,046-17,238,225	Hek293 gDNA	cagtcagtcgacactggaaggacccacactac	agtctgtctagaggttataagggggtgctctgg	Restriction Enzyme Digest + NEB Quick Ligase	SalI
pHBB-GFP	pIRES-GFP	XbaI	SalI	chr11:5,224,648-5,228,307	Hek293 gDNA	gtcacagtcgacagaccctacgctgacctcat	tgactgtctagagcagagccagaagcaccata	Restriction Enzyme Digest + NEB Quick Ligase	SalI
pMYBPC3-GFP	pIRES-GFP	XbaI	SalI	chr11:47,350,794-47,354,775	Hek293 gDNA	gactctgtcgactgtccatcgggtgtttaccg	gactgtctagatctcacattctcctccccgt	Restriction Enzyme Digest + NEB Quick Ligase	SalI
pMYH7-GFP	pIRES-GFP	XbaI	SalI	chr14:23,434,923-23,439,397	Hek293 gDNA	cagtcagtcgacggtgtggggacaaagaacct	gtcactgaattctcccatacctcaatccgcac	Restriction Enzyme Digest + NEB Quick Ligase	SalI
pNAPA-FIRE-Peak-Centered	pIRES-GFP	XbaI	SalI	chr19:47,515,181-47,515,480	gBlock	None	None	NEBuilder HiFi DNA Assembly	NotI
pNAPA-FIRE-Peak-2	pIRES-GFP	XbaI	SalI	chr19:47,514,992-47,515,291	gBlock	None	None	NEBuilder HiFi DNA Assembly	NotI
pNAPA-Encode-Peak-1	pIRES-GFP	XbaI	SalI	chr19:47,518,183-47,518,482	gBlock	None	None	NEBuilder HiFi DNA Assembly	NotI
DPAGT1-FIRE-Peak-1	pIRES-GFP	XbaI	SalI	chr11:119,100,271-119,100,570	gBlock	None	None	NEBuilder HiFi DNA Assembly	NotI
DPAGT1-FIRE-Peak-2	pIRES-GFP	XbaI	SalI	chr11:119,101,721-119,102,020	gBlock	None	None	NEBuilder HiFi DNA Assembly	NotI
DPAGT1-FIRE-Peak-3	pIRES-GFP	XbaI	SalI	chr11:119,102,160-119,102,459	gBlock	None	None	NEBuilder HiFi DNA Assembly	NotI
FLCN-FIRE-Peak-1	pIRES-GFP	XbaI	SalI	chr17:17,237,014-17,237,313	gBlock	None	None	NEBuilder HiFi DNA Assembly	NotI
FLCN-FIRE-Peak-2	pIRES-GFP	XbaI	SalI	chr17:17,237,552-17,237,851	gBlock	None	None	NEBuilder HiFi DNA Assembly	NotI
HBB-Encode-Peak-1	pIRES-GFP	XbaI	SalI	chr11:5,225,530-5,225,829	gBlock	None	None	NEBuilder HiFi DNA Assembly	NotI
HBB-DNase-Peak-1	pIRES-GFP	XbaI	SalI	chr11:5,227,723-5,228,022	gBlock	None	None	NEBuilder HiFi DNA Assembly	NotI
MYBPC3-Encode-Peak-1	pIRES-GFP	XbaI	SalI	chr11:47,351,791-47,352,090	gBlock	None	None	NEBuilder HiFi DNA Assembly	NotI
MYBPC3-Encode-Peak-2	pIRES-GFP	XbaI	SalI	chr11:47,352,616-47,352,916	gBlock	None	None	NEBuilder HiFi DNA Assembly	NotI
MYC-FIRE-Peak-1	pIRES-GFP	XbaI	SalI	chr8:127,734,016-127,734,316	gBlock	None	None	NEBuilder HiFi DNA Assembly	NotI
MYC-FIRE-Peak-2	pIRES-GFP	XbaI	SalI	chr8:127,735,167-127,735,466	gBlock	None	None	NEBuilder HiFi DNA Assembly	NotI
MYH7-Conserved-Encode-Peak	pIRES-GFP	XbaI	SalI	chr14:23,438,177-23,438,476	gBlock	None	None	NEBuilder HiFi DNA Assembly	NotI
MYH7-FIRE-Peak-1	pIRES-GFP	XbaI	SalI	chr14:23,435,719-23,436,018	gBlock	None	None	NEBuilder HiFi DNA Assembly	NotI
UBA1-FIRE-Peak-1	pIRES-GFP	XbaI	SalI	chrX:47,193,550-47,193,849	gBlock	None	None	NEBuilder HiFi DNA Assembly	NotI
UBA1-FIRE-Peak-2	pIRES-GFP	XbaI	SalI	chrX:47,190,627-47,190,926	gBlock	None	None	NEBuilder HiFi DNA Assembly	NotI
WASF1-FIRE-Peak-1	pIRES-GFP	XbaI	SalI	chr6:110,178,622-110,178,921	gBlock	None	None	NEBuilder HiFi DNA Assembly	NotI
WASF1-FIRE-Peak-4	pIRES-GFP	XbaI	SalI	chr6:110,179,912-110,180,211	gBlock	None	None	NEBuilder HiFi DNA Assembly	NotI
chrX-300bp-IRES-GFP	pIRES-GFP	XbaI	SalI	chrX:131,748,226-131,748,523	Hek293 gDNA	ctgacagtcgaccaaggtggctcagagt	tgactgtctagaaaaagttcatgagttgcctt	Restriction Enzyme Digest + NEB Quick Ligase	NotI
chrX-1000bp-IRES-GFP	pIRES-GFP	XbaI	SalI	chrX:131,747,517-131,748,523	Hek293 gDNA	gactcagtcgaccctccatcaggaatct	tgactgtctagaaaaagttcatgagttgcctt	Restriction Enzyme Digest + NEB Quick Ligase	NotI
chrX-2000bp-IRES-GFP	pIRES-GFP	XbaI	SalI	chrX:131,746,434-131,748,523	Hek293 gDNA	cagtcagtcgacgtggtttaggcctcatt	tgactgtctagaaaaagttcatgagttgcctt	Restriction Enzyme Digest + NEB Quick Ligase	NotI
chrX-3355bp-IRES-GFP	pIRES-GFP	XbaI	SalI	chrX:131,745,177-131,748,523	Hek293 gDNA	ctgacagtcgacgcagcatcactttatgctctt	tgactgtctagaaaaagttcatgagttgcctt	Restriction Enzyme Digest + NEB Quick Ligase	NotI
UBA1-1000bp-IRES-GFP	pIRES-GFP	XbaI	SalI	chrX:47,190,259-47,191,465	Hek293 gDNA	cagtcagtcgacgtgttataggaccgttgacca	tgactgtctagagtcccgattgttctgt	Restriction Enzyme Digest + NEB Quick Ligase	NotI
UBA1-2000bp-IRES-GFP	pIRES-GFP	XbaI	SalI	chrX:47,190,259-47,192,440	Hek293 gDNA	cagtcagtcgacgtgttataggaccgttgacca	tgactgtctagaaatggggagggga	Restriction Enzyme Digest + NEB Quick Ligase	NotI
